# Neocortical long-range inhibition promotes cortical synchrony and sleep

**DOI:** 10.1101/2024.06.20.599756

**Authors:** Jacob M Ratliff, Geoffrey Terral, Arenski Vazquez Lechuga, Stefano Lutzu, Arena Manning, Nelson Perez Catalan, Gabriela Neubert da Silva, Soyoun Kim, Julie Mota, Matt Mallory, Bianca Stith, Charu Ramakrishnan, Gianna Mattessich, Lief E Fenno, Tanya Daigle, David A Stafford, Hongkui Zeng, Bosiljka Tasic, Staci Sorensen, Karl Deisseroth, John Ngai, Thomas S. Kilduff, Lucas Sjulson, Stephanie Rudolph, Renata Batista-Brito

**Affiliations:** Albert Einstein College of Medicine, New York City, NY, United States; Biosciences Division, SRI International, Menlo Park, CA 94025, United States; Stanford University, Stanford, United States; The University of Texas at Austin, Austin, TX, United States; Allen Institute for Brain Science, Seattle, WA, United States; National Institute of Neurological Disorders and Stroke, National Institutes of Health, Bethesda, MD, United States; University of California, Berkeley, Berkeley, CA United States

**Author notes:** UCL Queen Square Institute of Neurology, University College London, London, UK. These authors are listed as co-first (Jacob M Ratliff, Geoffrey Terral). Corresponding author Correspondence should be addressed to: Renata Batista-Brito, Geoffrey Terral.

## Abstract

Sleep and wakefulness are associated with distinct cortical patterns of rhythmic activity. During low-arousal states such as slow wave sleep, synchronous low-frequency rhythms dominate activity across widespread cortical regions. Although inhibitory neurons are increasingly recognized as key players of cortical state, the *in vivo* circuit mechanisms coordinating synchronized activity across local and distant neocortical networks remain poorly understood. Here, we show that somatostatin and chondrolectin co-expressing cells (Sst-Chodl), a sparse and genetically distinct class of neocortical GABAergic inhibitory neurons, are selectively active during low-arousal states and largely silent during periods of high arousal. In contrast to most neocortical inhibitory neurons, Sst-Chodl cells, despite being extremely sparse, exert widespread influence across the neocortex via long-range axons that simultaneously target multiple regions. Selective activation of Sst-Chodl cells is sufficient to promote multi-region cortical synchronization characteristic of low-arousal states and to induce sleep. Together, these findings show that long-range Sst-Chodl inhibitory neurons not only track behavioral state but can actively promote sleep-like cortical activity and sleep behavior, highlighting an important contribution of cortical circuits to sleep regulation alongside established subcortical mechanisms.
