## Supplemental Table 1 for "Neocortical long-range inhibition promotes cortical synchrony and sleep"

### Sheet: Sheet1
	V1								HVA
cell name:	221115_148338-X9999-Y9999_reg.swc	221115_319429-X9999-Y9999_reg.swc	221121_55403-X9999-Y9999_reg.swc	221120_25523-X9999-Y9999_reg.swc	221121_40220-X9999-Y9999_reg.swc	221121_30886-X9999-Y9999_reg.swc	221121_124071-X9999-Y9999_reg.swc	221115_113572-X9999-Y9999_reg.swc	221115_190428-X9999-Y9999_reg.swc	221121_174055-X9999-Y9999_reg.swc	221121_196764-X9999-Y9999_reg.swc	221121_95531-X9999-Y9999_reg.swc	221115_65228-X9999-Y9999_reg.swc	221115_90219-X9999-Y9999_reg.swc	221120_77304-X9999-Y9999_reg.swc	221115_274521-X9999-Y9999_reg.swc
ccf_soma_structure	VISp6a	VISp5	VISp2/3	VISp6a	VISp2/3	VISp2/3	VISp5	VISp5	VISl6a	VISam6a	VISa6a	VISa4	VISpm2/3	VISa6b	VISli2/3	VISa2/3
ipsi_APr	1643.3737430163478	0	0	149.06751159403848	0	1029.300996399208	0	986.062	0	0	0	0	0	0	0	0
ipsi_POST	5534.315938267748	0	0	205.26751123837303	0	872.9948428193272	0	284.0369626266688	0	0	0	0	0	0	0	0
ipsi_RSPagl	12223.782474809896	2093.7156502555986	393.33726322434273	8574.06	1982.6900558454015	3181.234903362282	39.76601259264299	869.5280923541183	1327.202264066289	24804.320676281037	1589.9238078155029	8569.777321712785	7745.4913506364255	316.5928120487511	0	9511.443127521105
ipsi_RSPd	7588.407888131021	1187.8702386425578	1328.9709962865047	2971.993460239577	1045.8	1852.397484659543	0	2562.0375338406798	216.724	9632.486135661497	594.9732533345814	5015.497087153642	5381.94	180.2294475560449	0	1133.4843851334042
ipsi_RSPv	9195.406024293745	152.7898179035048	0	2813.170779057257	0	230.8865384512681	0	7123.023413222816	0	3192.2582336577866	0	1645.6144057895572	118.85391038977517	0	0	0
ipsi_VISl	0	690.3551483040095	170.61278016695152	0	0	2987.9503537511555	940.1417791601584	459.6977293786129	20064.7	0	0	0	2325.7347859350584	89.44634972927454	25180.17304930324	3496.7865950483574
ipsi_VISp	33810.8	26401.820062332947	30677.426069676403	22092.61556520326	72941.88585102755	63472.56177151784	69141.1	35222.20767295613	38810.39195505496	3873.849450843599	10187.610393981082	0	40137.08242454788	22972.761345359675	2627.503978651007	18946.23581234868
ipsi_VISpl	0	0	158.72140322544922	0	0	9455.385050013749	0	3405.3307638567767	6308.915023330237	0	0	0	0	0	120.61356990970296	20.68984230152509
ipsi_VISpm	3679.079084988705	3479.5126854882637	2018.0666981302904	1093.5119625268342	16457.872787721702	632.5217093794034	6992.478914478364	21.69580858795038	0	7403.499273846252	9143.879460648945	6.988767630991929	43946.54698622587	4522.934052687984	0	171.82311535680333
ipsi_HPF	166.83758820077043	0	0	0	0	0	0	0	0	0	0	0	0	0	0	0
ipsi_PAR	685.0193382396124	0	0	0	0	0	0	0	260.97218482506696	0	0	0	0	0	0	0
ipsi_PRE	570.2231339446162	0	0	0	0	0	0	0	0	0	0	0	0	0	0	0
ipsi_SUB	71.60887064199844	0	0	107.81562551416008	0	0	0	0	0	0	0	0	0	0	0	0
ipsi_VISa	180.4689086933848	2460.7372742616344	0	0	23.689305224087818	0	4209.512103354968	0	0	12938.700627715776	33626.95746747035	30682.102588088663	1907.2364013779609	17078.142549518383	0	35124.00697823412
ipsi_VISam	728.4704589601592	183.3238827703447	0	172.3124028174851	1763.1380861189214	0	3464.6044698808773	0	0	24822.309206476955	6101.867718868127	20427.6	9809.48	4905.935960823561	0	2247.023539822558
ipsi_fiber tracts	664.1612831736179	224.6332431670615	0	2269.932684320104	233.8527300820425	1603.0399000351415	2225.436516326539	0	382.0631628891731	224.9451527224693	224.56302009525905	87.36095580723952	1134.6633629864348	5162.0201521001845	2316.36	587.1155168865081
ipsi_SSp-tr	0	1589.6053940117822	0	0	0	0	1233.366537693874	0	0	2366.3662353435125	6753.237144561082	8787.99	0	3922.0971689360713	0	17189.57197529715
ipsi_SSp-ul	0	150.20234834812655	0	0	0	0	0	0	0	782.2888779813175	0	479.9180952690676	0	1439.4190595199757	0	748.1553805154881
ipsi_VISal	0	382.2008418884445	0	0	0	0	1872.1683799585976	0	0	0	0	0	416.9740096098509	426.1558154049232	1517.1402602929302	334.33130774405606
ipsi_VISrl	0	857.2661599988214	0	0	377.8258372535482	0	17899.229540412038	0	0	1596.643774268654	1771.453277109912	0	2197.0974427076303	4094.7568142734094	219.7150530744666	1459.5836735363114
contra_ACAd	0	0	0	215.4876042752076	0	0	0	0	0	0	0	0	0	0	0	0
ipsi_ACAd	0	0	0	2619.9837174502763	0	0	0	0	0	0	0	0	0	0	0	0
ipsi_MOp	0	0	0	71.09541928192036	0	0	0	0	0	191.058	156.067	0	0	0	0	340.02378620760675
ipsi_MOs	0	0	0	4678.2012879384265	0	0	0	0	0	1910.631367943737	0	0	0	0	0	0
ipsi_SSp-bfd	0	0	0	0	0	29.31269866360907	2787.2298110886686	0	0	671.971	7000.338668371633	0	0	13032.748644097432	0	0
ipsi_SSp-ll	0	0	0	0	0	0	1179.920575439175	0	0	565.5474734248287	476.2725717435874	400.8056795403452	0	461.3233380903306	0	5342.519395047145
ipsi_ECT	0	0	0	0	0	745.5182642495075	0	0	1159.9	0	0	0	0	0	0	0
ipsi_PERI	0	0	0	0	0	13.860773066463484	0	0	0	0	0	0	0	0	0	0
ipsi_SSp-m	0	0	0	0	0	235.6522828600841	0	0	0	0	0	0	0	0	0	0
ipsi_SSs	0	0	0	0	0	3194.843523063111	0	0	0	0	0	0	0	509.4714749141823	0	0
ipsi_TEa	0	0	0	0	0	570.6692228952038	0	0	3271.2742015523527	0	0	0	0	539.9577557016236	2792.3262126887016	651.8536631404453
ipsi_VISC	0	0	0	0	0	1137.4460612919463	0	0	118.6873298868732	0	0	0	0	0	785.2153610872973	0
ipsi_VISli	0	0	0	0	0	357.57704988196537	0	0	3163.4279392749554	0	0	0	90.51925636593832	0	38576.62509588089	1004.3043778595976
ipsi_VISpor	0	0	0	0	0	2050.661673108916	0	0	6831.7119963865325	0	0	0	0	0	4258.89	0
ipsi_AUDp	0	0	0	0	0	0	0	0	264.6995858879963	0	0	0	0	3176.4814897224637	0	0
ipsi_AUDpo	0	0	0	0	0	0	0	0	259.7125064673904	0	0	0	0	784.5180291415847	356.0339806549667	39.83331740284599
ipsi_AUDv	0	0	0	0	0	0	0	0	129.627	0	0	0	0	0	0	0
ipsi_ENTm	0	0	0	0	0	0	0	0	222.2712874685856	0	0	0	0	0	0	0
ipsi_AUDd	0	0	0	0	0	0	0	0	0	0	0	0	0	2235.812241895156	1595.4398906639217	0
ipsi_SSp-un	0	0	0	0	0	0	0	0	0	0	1416.9140135575935	402.2630309668702	0	2430.4786440973207	0	0
ipsi_AIp	0	0	0	0	0	0	0	0	0	0	0	0	0	0	653.0855441099734	0
ipsi_CLA	0	0	0	0	0	0	0	0	0	0	0	0	0	0	1543.066638764086	0
ipsi_ENTl	0	0	0	0	0	0	0	0	0	0	0	0	0	0	123.38800928989698	0
ipsi_EPd	0	0	0	0	0	0	0	0	0	0	0	0	0	0	2202.3744923807567	0
ipsi_PIR	0	0	0	0	0	0	0	0	0	0	0	0	0	0	405.9363105181512	0
